# Understanding Complex Trait Susceptibilities and Ethnical Diversity in a Sample of 4,145 Russians Through Analysis of Clinical and Genetic Data

**DOI:** 10.1101/2023.03.23.534000

**Authors:** Dmitrii Usoltsev, Nikita Kolosov, Oxana Rotar, Alexander Loboda, Maria Boyarinova, Ekaterina Moguchaya, Ekaterina Kolesova, Anastasia Erina, Kristina Tolkunova, Valeriia Rezapova, Olesya Melnik, Olga Freylikhman, Nadezhda Paskar, Asiiat Alieva, Elena Baranova, Elena Bazhenova, Olga Beliaeva, Elena Vasilyeva, Sofia Kibkalo, Rostislav Skitchenko, Alina Babenko, Alexey Sergushichev, Alena Dushina, Ekaterina Lopina, Irina Basyrova, Roman Libis, Dmitrii Duplyakov, Natalya Cherepanova, Kati Donner, Paivi Laiho, Anna Kostareva, Alexandra Konradi, Evgeny Shlyakhto, Aarno Palotie, Mark J. Daly, Mykyta Artomov

## Abstract

The population of Russia consists of more than 150 local ethnicities. The ethnic diversity and geographic origins, which extend from eastern Europe to Asia, make the population uniquely positioned to investigate the shared properties of inherited disease risks between European and Asian ethnicities.

We present the analysis of genetic and phenotypic data from a cohort of 4,145 individuals collected in three metro areas in western Russia. We show the presence of multiple admixed ancestry clusters spanning from primarily European to Asian and high identity-by-descent sharing with the Finnish population. As a result, there was notable enrichment of Finnish-specific variants in Russia. We illustrate the utility of Russian-descent cohorts for discovery of novel population-specific genetic associations, as well as replication of previously identified associations that were thought to be population-specific in other cohorts.

Finally, we provide access to a database of GWAS results for 465 unique phenotypes and allele frequencies.
