## Supplemental Tables for "Understanding Complex Trait Susceptibilities and Ethnical Diversity in a Sample of 4,145 Russians Through Analysis of Clinical and Genetic Data"

### Sheet: Supplementary table S1
	# individuals reporting for ambulatory visit in 2012/2013	# individuals responded, 2015	# registered deaths, 2015	2017_individuals responded	2017_death	2019_individuals responded	2019_death	2021_individuals responded	2021_death
St. Petersburg	1600	1578	7	1271	2	1302	8	1330	11
Samara	1600	1539	7	1531	11	1525	16	1532	21
Orenburg	1600	1589	22	1579	11	1536	27	1472	17

### Sheet: Supplementary table S2
# Finnish enriched variants (n=265,624)	Median log2(AF/NFE AF)	# of variants with MAF=0
FIN	3.03205	0
RUS	1.20087	121
RUS_cl1	0.585563	59306
RUS_cl2	0.559705	1954
RUS_cl3	1.21656	1387
RUS_cl4	1.58253	7017
RUS_cl5	2.13674	22820
RUS_cl6	3.05114	63897
EAST_ASIAN	3.96234	110643
Finnish enriched NON ASIAN (n=110,643)
FIN	2.9857	0
RUS	0.434321	107
RUS_cl1	0.217553	36731
RUS_cl2	0.102991	1750
RUS_cl3	0.674696	1214
RUS_cl4	0.929322	5838
RUS_cl5	0.588482	20515
RUS_cl6	1.2515	56745
EAST_ASIAN	NA	NA
Russian enriched ALL (n=44,963)
FIN	2.54487	428
RUS	2.45137	0
RUS_cl1	1.5725	1220
RUS_cl2	1.60684	0
RUS_cl3	2.25916	0
RUS_cl4	2.69795	0
RUS_cl5	3.76561	12
RUS_cl6	4.65456	431
EAST_ASIAN	5.5792	2045
Russian enriched NON ASIAN (n=2,045)
FIN	1.33064	118
RUS	2.30614	0
RUS_cl1	1.5725	96
RUS_cl2	2.30166	0
RUS_cl3	2.42532	0
RUS_cl4	2.64043	0
RUS_cl5	2.40277	12
RUS_cl6	2.35095	397
EAST_ASIAN	NA	NA

### Sheet: Supplementary table S3
Original trait	Combined trait
Diabetes mellitus	Diabetes
Type 1 diabetes	Diabetes
Type 1 diabetes, wide definition	Diabetes
Type 1 diabetes, wide definition, subgroup 1	Diabetes
Type 1 diabetes, strict definition	Diabetes
Type 1 diabetes with ophthalmic complications	Diabetes
Type 1 diabetes, strict (exclude DM2)	Diabetes
Type 1 diabetes, strict definition, subgroup 1'	Diabetes
Type1 diabetes, definitions combined	Diabetes
Type 1 diabetes with other specified/multiple/unspecified complications	Diabetes
Type 1 diabetes without complications	Diabetes
Type 2 diabetes	Diabetes
Type 2 diabetes, definitions combined, including avohilmo	Diabetes
Diabetes, varying definitions	Diabetes
Diabetes, insuline treatment (Kela reimbursement)	Diabetes
Diabetes, insuline treatment (Kela reimbursement) (more controls excluded)	Diabetes
Other diabetes, wide definition	Diabetes
Type 2 diabetes without complications	Diabetes
Type 2 diabetes with other specified/multiple/unspecified complications	Diabetes
Type 2 diabetes, definitions combined	Diabetes
Type 2 diabetes, strict (exclude DM1)	Diabetes
Type 2 diabetes, wide definition') ~ 'Diabetes	Diabetes
Seropositive rheumatoid arthritis, wide	Arthritis
Rheumatoid arthritis (M13_RHEUMA)	Arthritis
Rheumatoid arthritis (M13_RHEUMA_INCLAVO)	Arthritis
Seropositive rheumatoid arthritis, strict definition	Arthritis
Other/unspecified seropositiverheumatoid arthritis	Arthritis
Seropositive rheumatoid arthritis	Arthritis
Hypertension, essential	Hypertension
Hypertension, essential (no controls excluded)	Hypertension
Hypertension	Hypertension
Hypertension (no controls excluded)	Hypertension
Hypertensive diseases (excluding secondary)	Hypertension
Hypertensive diseases	Hypertension
Antihypertensive medication - note that there are other indications	Hypertension
Hypothyroidism, other/unspecified	Hypothyroidism
Disorders of the thyroid gland	Hypothyroidism
Hypothyroidism, strict autoimmune	Hypothyroidism
Hypothyroidism, strict autoimmune, 3 medication purchases required	Hypothyroidism
Hypothyroidism (congenital or acquired)	Hypothyroidism
Hypothyroidism and >3 levothyroxin purchases	Hypothyroidism
Hypothyroidism, levothyroxin purchases	Hypothyroidism
Hypothyroidism, drug reimbursement	Hypothyroidism
Alzheimer<c3><95>s disease, wide definition	Alzheimer
Alzheimer<c3><95>s disease, wide definition (more controls excluded)	Alzheimer
Alzheimer disease	Alzheimer
Alzheimer disease, including avohilmo	Alzheimer
Alzheimer disease (more controls excluded)	Alzheimer
Alzheimer<c3><95>s disease (Late onset)	Alzheimer
Alzheimer<c3><95>s disease (Late onset) (more controls excluded)	Alzheimer
Statin medication	Statin
Sleep apnoea	Sleep_apnoea
Sleep apnoea, including avohilmo	Sleep_apnoea
Asthma, including avohilmo	Asthma
Asthma/COPD (KELA code 203)	Asthma
Asthma	Asthma
Asthma (only as main-diagnosis)	Asthma
Asthma (more controls excluded)	Asthma
Asthma, unspecified (mode)	Asthma
Asthma, unspecified (mode) (more controls excluded)	Asthma
Allergic asthma (mode)	Asthma
Allergic asthma (mode) (more controls excluded)	Asthma
Asthma (only as main-diagnosis) (more controls excluded)	Asthma
Asthma, hospital admissions , main diagnosis only	Asthma
